# Additive and epistatic QTL contribute to the adaptation of the fungus *Leptosphaeria maculans* to *Brassica carinata*

**DOI:** 10.64898/2026.07.27.740980

**Authors:** Julie M. Noah, Marie-Hélène Balesdent, Marie Foulongne-Oriol, Mathilde Gorse, Camilla Langlands-Perry, Nicolas Lapalu, Thierry C. Marcel, Benoit Moury, Thierry Rouxel, Jessica L. Soyer

## Abstract

*Leptosphaeria maculans* is a plant-pathogenic fungus that infects *Brassica* species, including *Brassica napus* (oilseed rape). Breeding oilseed rape varieties with genetic resistance is an efficient way to control the disease; however, *L. maculans* can adapt and overcome these resistances. Understanding the mechanisms that enable *L. maculans* to adapt is crucial for managing the emergence of better-adapted isolates. *Brassica carinata*, the Ethiopian Mustard, although closely related to *B. napus*, is considered a nonhost species of *L. maculans* because this fungus cannot infect it. Despite the extreme resistance of *B. carinata*, one natural *L. maculans* isolate has been identified as unable to infect *B. napus*, causing moderate and atypical symptoms on this species. We performed a cross between this isolate and an isolate adapted to *B. napus*, followed by a QTL analysis, which identified seven QTL, each encompassing candidate genes involved in *L. maculans* adaptation to *B. carinata* or *B. napus*. Additionally, we observed transgression in the progeny, wherein a few strains caused significantly more or less aggressive symptoms on both species of *Brassica*. We found that epistasis within the *L. maculans* genome contributes to the observed transgression. These initial findings provide further opportunities to study the adaptive capacities of *L. maculans*, as well as data to initiate analysis of the extreme resistance of *B. carinata* to *L. maculans*.

**Highlights:**

- Seven pathogenicity QTL identified, carrying several interesting candidate genes
- Transgression of some progeny isolates on *B. napus* and *B. carinata* was reported
- Epistasis plays a significant role in the adaptation of *L. maculans* toward host and nonhost *Brassica* species
