## Supplementary Tables 1-5 for "Additive and epistatic QTL contribute to the adaptation of the fungus *Leptosphaeria maculans* to *Brassica carinata*"

### Sheet: Table S1
Table S1. Summary of the crossovers detected in the progeny issued from the cross between JN3 and HB0.19 isolates of Leptosphaeria maculans
Linkage group	Mean crossover count per progeny	Number of crossoversa	Crossover densityb	Genetic size (cM)	Physical size (kb)
LG 00	3.00	282	0.078	114.61	3.606
LG 01	3.16	297	0.084	140.21	3.546
LG 02	2.93	275	0.08	122.51	3.418
LG 03	2.53	238	0.082	105.83	2.905
LG 04	2.74	258	0.09	112.73	2.871
LG 05	2.62	246	0.098	101.39	2.518
LG 06	2.91	274	0.11	95.81	2.528
LG 07	2.70	254	0.11	117.42	2.359
LG 08	1.78	167	0.081	65.02	2.067
LG 09	1.93	181	0.086	77.88	2.096
LG 10	2.15	202	0.11	80.40	1.865
LG 11	1.97	185	0.1	87.86	1.783
LG 12	1.98	186	0.1	84.60	1.788
LG 13	2.01	189	0.12	76.80	1.636
LG 14	1.84	173	0.12	75.35	1.471
LG 15	2.54	239	0.17	75.11	1.437
LG 16	1.70	160	0.12	63.12	1.33
LG 17	1.65	155	0.13	65.17	1.161
LG 18	1.37	129	0.11	54.60	1.187
LG 19c	0.07	6	0.008	4.67	773
Total / Mean	2.18	4.096	0.099	1,721.09	42.345
This analysis was realised using the 92 progeny strain sequences used to generate the genetic linkage map.
ᵃNumber of crossovers for each linkage group among the strains of the progeny;
bCrossover density was calculated by dividing the crossover number by the physical size of each LG;
cFor LG 19, we calculated the mean crossover count as the total number of crossovers detected in the progeny divided by the number of progeny strains carrying the dispensable chromosome (n = 80).

### Sheet: Table S2
Table S2. Percentage of virulence of the HB10.19 and JN3 parental isolates and the V77 progeny strains on Brassica napus and Brassica carinata cotyledons
	Genotypes of Brassica napus and Brassica carinata
	Brassica napus			Brassica carinata
Isolates	Yudal	Westar	ES-Astrid	D5.6.12	BRA.2264	BRA.2452	BRA.1029	BRA.1043
HB10.19	0	0	0	30.2	0	0	0	13.7
JN3	96.7	88.3	100	0	0	0	0	0
V77.1.1	0	0	0	0	0	0	0	0
V77.1.2	42.7	55.5	0	0	0	0	0	0
V77.1.3	0	4.2	11	46.1	3.3	0	0	37
V77.1.4	0	8.3	0	2.7	0	0	0	6.7
V77.1.5	0	0	0	0	0	5.6	0	0
V77.1.6	82.3	32.7	71	100	81.3	87	55.3	100
V77.1.8	0	0	0	15.8	3.3	0	0	0
V77.1.9	82	60.9	8.3	0	0	0	0	0
V77.1.10	6.7	0	0	0	0	0	0	14
V77.1.11	100	97	90	100	55.3	89.25	100	89.7
V77.1.12	0	0	0	0	0	0	0	0
V77.1.14	0	0	0	0	0	0	0	3.3
V77.1.15	0	3.3	0	0	0	0	0	0
V77.1.17	13.3	3.3	0	0	0	0	0	0
V77.1.18	0	0	0	0	0	0	0	0
V77.1.19	0	0	6.7	0	0	0	0	0
V77.1.20	28.5	38.9	0	0	0	0	0	0
V77.1.21	0	0	0	0	0	0	0	10
V77.1.22	0	2.7	0	0	0	0	0	0
V77.1.24	6	29.2	0	0	11	0	0	43.3
V77.2.1	0	4.2	0	0	0	0	0	0
V77.2.2	19.3	33.2	0	47.2	33	24.3	3.3	62
V77.2.3	0	25	0	0	33	0	3.3	54.7
V77.2.5	0	12.5	0	70.3	2.7	0	8.3	13.7
V77.2.6	11	23.3	8.3	63.9	0	17.11	0	47
V77.3.1	0	25.5	0	2.7	0	0	0	0
V77.3.2	0	0	0	0	0	0	0	0
V77.3.4	0	3.3	0	0	0	0	0	0
V77.3.6	39.3	48.3	17.7	63.3	0	19.4	18.3	33.3
V77.3.7	0	30.5	0	0	0	0	0	0
V77.3.8	21.4	20	0	0	0	0	0	0
V77.4.1	0	41.7	6	0	0	0	0	0
V77.4.2	0	36	10	0	0	0	0	0
V77.4.3	0	0	0	0	0	0	0	8.3
V77.4.4	0	0	0	0	0	0	0	0
V77.4.5	2.7	9.3	0	0	0	0	0	0
V77.4.6	0	10	5.3	44.3	0	0	0	38.7
V77.4.7	0	33.3	0	0	0	0	0	0
V77.4.8	86	76.7	73.7	0	0	0	0	0
V77.4.9	0	0	0	33.3	2.7	5.6	0	22
V77.4.10	0	6.7	0	0	0	0	0	0
V77.4.11	33.3	30	29	78.3	0	16.7	4.7	76
V77.4.15	52.7	50	29.3	0	0	0	0	0
V77.4.16	0	27.7	0	0	0	0	0	8
V77.4.17	0	0	0	51	10.2	0	8.7	63.7
V77.4.18	38.7	37.5	0	0	0	0	0	0
V77.4.19	0	0	0	0	3.3	0	0	22
V77.4.20	0	0	0	0	0	0	0	0
V77.4.21	0	0	0	0	0	0	0	0
V77.4.22	0	0	0	0	0	0	0	0
V77.4.23	0	24.3	0	0	0	0	0	0
V77.4.24	18.9	22.2	0	0	2.7	0	0	0
V77.4.25	12.5	8.3	22.3	0	0	0	0	0
V77.4.26	20	13.3	0	0	39.3	0	0	26.7
V77.4.27	6	0	38.7	0	2.7	0	0	0
V77.4.28	0	2.7	0	0	0	0	0	41
V77.4.29	0	0	0	0	0	0	0	0
V77.4.30	0	10	0	0	0	0	0	0
V77.4.31	0	3.3	0	15	0	0	0	0
V77.4.32	0	0	0	0	0	0	0	0
V77.4.33	23.7	56	24	5	8.7	0	2.3	28.3
V77.5.1	0	0	0	20.8	0	0	0	27.3
V77.5.2	27.7	0	0	0	0	0	0	0
V77.5.3	19.3	24.5	0	0	0	0	0	5.3
V77.5.4	58	16.7	0	0	23.2	0	3.3	55
V77.5.5	0	0	0	23.9	0	0	0	19.3
V77.5.6	0	16.7	0	0	0	0	0	0
V77.5.7	27.7	23.3	11.7	80.5	63.7	18.2	18.3	87
V77.5.8	20.6	31.7	0	30	0	0	0	0
V77.5.10	4.2	2.7	0	100	2.7	0	0	27.7
V77.5.11	0	0	0	0	0	0	0	0
V77.5.12	92.8	58.3	75	0	0	0	0	0
V77.5.13	0	20	2.7	8.3	6.8	0	0	0
V77.5.14	0	5.3	0	29.2	11.7	0	0	24.7
V77.5.15	0	0	0	94.3	11	0	13.7	79
V77.5.16	0	27.2	0	19.4	0	0	0	0
V77.6.1	2.7	33.3	0	0	0	0	0	0
V77.6.2	0	0	0	0	0	0	0	0
V77.6.3	13.7	28.5	14	87.7	47	27.7	32	73.3
V77.6.4	5.6	5.5	0	38.5	6	0	2.3	32
V77.6.5	0	6	0	0	0	0	0	0
V77.6.6	13.7	35.3	0	81.7	19	12.5	0	38.7
V77.6.7	0	0	0	21.9	2.7	0	0	0
V77.7.1	0	5.3	0	8.3	8	0	0	6.7
V77.7.2	0	0	0	0	0	0	0	15
V77.7.3	75	51.7	16.7	38.9	41.3	0	8	47.7
V77.7.4	53.7	50	27.7	100	45.8	5.6	48	92.3
V77.7.5	55.6	63.3	3.3	41	0	0	0	0
V77.7.6	0	0	0	0	0	0	0	0
V77.7.7	0	20	0	6.7	0	0	0	0
V77.7.8	2.7	44.2	0	0	0	0	0	0
V77.7.9	0	0	0	0	0	0	0	0

### Sheet: Table S3
Table S3. Details of the QTL identified for each of the Brassica napus genotypes and the different phenotypic traits assessed
QTL name	Linkage Group	Cultivara	Phenotypic trait	Replicateb	LOD score	Statistical threshold	Confidence interval (cM)	Phenotypic variation (%)	Parental allele that increases trait valuec
QTL_LG1	LG 1	Westar	Disease score	1	7.34	0.05	47.38 - 64.48	19.9	JN3
				2	3.53	0.05	47.38 - 68.28	15.3	JN3
				3	3.79	0.05	52.8 - 66.68	16.8	JN3
			Symptoms area	2	3.19	0.1	50.11 - 68.28	12.4	JN3
			Virulence percentage	1	5.54	0.05	47.38 - 64.48	19.7	JN3
				3	3.9	0.05	62.86 - 64.48	17.7	JN3
		Yudal	Disease score	1	1.24	0.05	0.53 - 138.6	5	JN3
				2	3.75	0.05	52.8 - 73.11	15.6	JN3
				3	5.55	0.05	45.78 - 50.11	18	JN3
			Symptoms area	1	4.16	0.05	47.38 - 72.57	16	JN3
				3	5.19	0.05	48.46 - 51.73	16	JN3
			Virulence percentage	1	4.9	0.05	46.32 - 64.48	16.4	JN3
				2	2.8	0.05	62.86 - 78.48	10.2	JN3
				3	2.56	0.1	42.53 - 106.72	12	JN3
QTL_LG3	LG 3	Westar	Disease score	1	6.23	0.05	0 - 0.53	26.8	JN3
				2	4.61	0.05	0 - 5.04	20.6	JN3
				3	4.32	0.05	0 - 5.04	19.5	JN3
			Symptoms area	2	4.59	0.05	0 - 1.06	22.3	JN3
				3	2.83	0.1	0 - 5.04	13.2	JN3
			Virulence percentage	1	5.65	0.05	0 - 0.53	24.7	JN3
				2	1.79	0.05	0 - 103.68	6.6	JN3
				3	3.34	0.05	0 - 6.69	16.1	JN3
		Yudal	Disease score	1	1.76	0.05	0 - 89.86	8.5	JN3
				2	4.55	0.05	0 - 6.69	20.6	JN3
				3	5.25	0.05	1.06 - 6.69	23.1	JN3
			Symptoms area	1	6.25	0.05	0 - 0.53	26.9	JN3
				2	3.37	0.05	0 - 5.04	15.7	JN3
				3	8.04	0.05	0 - 8.31	33.2	JN3
			Virulence percentage	1	6.17	0.05	0 - 0.53	26.6	JN3
				2	2.75	0.05	0 - 6.69	12.9	JN3
		ES-Astrid	Disease score	1	6.58	0.05	0 - 0.53	28.9	JN3
				2	5.67	0.05	0 - 5.04	24.7	JN3
				3	4.64	0.05	0 - 5.04	20.9	JN3
			Symptoms area	1	5.35	0.05	0 - 5.04	24.4	JN3
				2	5.56	0.05	0 - 0.53	24.1	JN3
			Virulence percentage	1	5.16	0.05	0 - 1.06	23.5	JN3
				2	3.12	0.05	0 - 5.04	14.5	JN3
				3	2.98	0.05	0 - 7.77	9.5	JN3
QTL_LG10	LG 10	ES-Astrid	Disease score	2	3.27	0.05	67 - 76.65	11.3	JN3
				3	2.91	0.05	67.95 - 77.72	11.1	JN3
			Symptoms area	2	4.06	0.05	69.59 - 76.12	13.8	JN3
			Virulence percentage	1	3.52	0.05	67.95 - 75.59	11.3	JN3
QTL_LG18	LG 18	ES-Astrid	Disease score	1	3.56	0.05	26.24 - 53	8.7	JN3
				2	3.35	0.05	25.16 - 52.46	8.2	JN3
			Virulence percentage	1	3.42	0.05	44.83 - 49.79	8	JN3
				2	3.52	0.05	25.16 - 50.33	10.9	JN3
				3	2.19	0.05	26.24 - 39.24	10.5	JN3
ᵃGenotype of B. napus on which the phenotypes were measured;
ᵇBiological replicates performed at different times. The replicates and phenotypes that did not allow to identify a QTL are not shown in this table;
cIndicates the parental allele (JN3 or HB10.19) which confers higher pathogenicity;
QTL_LGx, indicates QTL identified on linkage group (LG) x.

### Sheet: Table S4
Table S4. Details of the QTL identified for each of the Brassica carinata genotypes and the different phenotypic traits assessed
QTL name	Linkage Group	Cultivara	Phenotypic trait	Replicateb	LOD score	Statistical threshold	Confidence interval (cM)	Phenotypic variation (%)	Parental allele that increases trait valuec
QTL_LG0	LG 0	D5.6.12	Disease score	1	6.15	0.05	41.75 - 49.33	21	HB10.19
				2	8.73	0.05	41.75 - 53.63	24.60	HB10.19
				3	5	0.05	41.75 - 49.33	16.90	HB10.19
			Symptoms area	1	5.2	0.05	41.75 - 53.63	18.50	HB10.19
				2	5.7	0.05	47.13 - 56.88	25.20	HB10.19
				3	4.3	0.05	41.75 - 53.63	14.90	HB10.19
			Virulence percentage	1	3.21	0.1	41.75 - 53.63	13.20	HB10.19
				2	5.81	0.05	47.13 - 56.88	21.30	HB10.19
				3	2.84	0.1	41.75 - 60.19	11.30	HB10.19
		BRA.2452	Disease score	1	4.18	0.05	41.75 - 49.33	19	HB10.19
				2	10.6	0.05	41.75 - 49.33	41.50	HB10.19
				3	5.82	0.05	41.75 - 52.56	25.30	HB10.19
			Symptoms area	1	6.65	0.05	41.75 - 49.33	20.40	HB10.19
				2	13	0.05	41.75 - 49.33	4.10	HB10.19
				3	7.2	0.05	41.75 - 50.95	30.30	HB10.19
QTL_LG8	LG 8	D5.6.12	Disease score	1	5.87	0.05	63.43 - 65.02	25.50	HB10.19
				2	8.1	0.05	63.43 - 65.02	33.60	HB10.19
				3	6	0.05	63.43 - 65.02	25.80	HB10.19
			Symptoms area	1	5.4	0.05	63.43 - 65.02	23.70	HB10.19
				2	6.03	0.05	60.21 - 65.02	23	HB10.19
				3	6.1	0.05	63.43 - 65.02	26.50	HB10.19
			Virulence percentage	1	3.87	0.05	63.43 - 65.02	17.60	HB10.19
				2	6.22	0.05	60.74 - 65.02	27	HB10.19
				3	4.16	0.05	63.43 - 65.02	18.60	HB10.19
		BRA.2264	Disease score	1	15.14	0.05	63.43 - 65.02	53.1	HB10.19
				2	14.36	0.05	63.43 - 65.02	51.30	HB10.19
				3	14.12	0.05	63.43 - 65.02	50.70	HB10.19
			Symptoms area	1	10.68	0.05	63.43 - 65.02	41.40	HB10.19
				2	6.88	0.05	62.35 - 65.02	30.30	HB10.19
				3	11.19	0.05	63.43 - 65.02	42.90	HB10.19
			Virulence percentage	1	2.72	0.05	55.34 - 62.89	12.80	HB10.19
				3	3.46	0.05	59.14 - 65.02	15.90	HB10.19
		BRA.2452	Disease score	1	4.21	0.05	63.43 - 65.02	14.60	HB10.19
				2	6.35	0.05	63.43 - 65.02	16.20	HB10.19
				3	3.89	0.05	58.61 - 65.02	13.50	HB10.19
			Symptoms area	1	4.87	0.05	63.43 - 65.02	21.80	HB10.19
				2	5.62	0.05	63.43 - 65.02	12.90	HB10.19
				3	7.5	0.05	62.32 - 65.02	22.10	HB10.19
		BRA.1029	Disease score	1	4.83	0.05	63.43 - 65.02	21.50	HB10.19
				2	4.76	0.05	60.74 - 65.02	21.20	HB10.19
				3	9.28	0.05	63.43 - 65.02	37.20	HB10.19
				4	3.8	0.05	60.74 - 65.02	17.30	HB10.19
			Symptoms area	1	6.5	0.05	63.43 - 65.02	27.80	HB10.19
				2	5.03	0.05	60.74 - 65.02	22.30	HB10.19
				3	6.44	0.05	55.34 - 62.89	27.60	HB10.19
				4	4.59	0.05	63.43 - 65.02	20.50	HB10.19
		BRA.1043	Disease score	1	22.53	0.05	64.49 - 65.02	67.60	HB10.19
				2	15.96	0.05	63.96 - 65.02	55.00	HB10.19
				3	17.56	0.05	63.96 - 65.02	58.50	HB10.19
			Symptoms area	1	18.48	0.05	63.43 - 65.02	60.40	HB10.19
				2	14.13	0.05	63.43 - 65.02	50.70	HB10.19
				3	17.49	0.05	63.43 - 65.02	58.40	HB10.19
			Virulence percentage	1	15.61	0.05	63.96 - 65.02	53.50	HB10.19
				2	6.56	0.05	63.43 - 65.02	28	HB10.19
				3	2.98	0.05	60.74 - 65.02	13.90	HB10.19
QTL_LG9	LG 9	D5.6.12	Disease score	2	4.62	0.05	23.37 - 33.54	17.20	HB10.19
				3	3.4	0.05	23.37 - 38.38	16.60	HB10.19
			Virulence percentage	2	5.63	0.05	23.37 - 33.54	21.60	HB10.19
				3	2.9	0.1	23.91 - 53.66	15	HB10.19
ᵃGenotype of B. carinata on which the phenotypes were measured;
ᵇBiological replicates performed at different times. The replicates and phenotypes that did not allow to identify a QTL are not shown in this table;
cIndicates the parental allele (JN3 or HB10.19) which confers higher pathogenicity;
QTL_LGx, indicates QTL identified on linkage group (LG) x.

### Sheet: Table S5
Table S5. Genes included in the QTL intervals involved in the adaptation of Leptosphaeria maculans to Brassica napus and Brassica carinata
QTL	Gene IDa	TE-rich regiona	GO_blast2GOb	predicted CAZymec	(Predicted) effectorc	H3K4me2d	H3K9me3d	H3K27me3d	predicted PKS or NRPSc	Gene expression of L. maculans during infection of B. napuse	Gene polymorphismf
QTL_LG0	Lmb_jn3_00404	yes	hypothetical_protein_IQ07DRAFT_639052	-	no	yes	-	-	-	Stem necrotrophic stage	-
QTL_LG0	Lmb_jn3_00405	yes	carbohydrate_esterase_family_4	-	no	yes	-	-	-	-	2 SNP
QTL_LG0	Lmb_jn3_00406	-	mitochondrial_ribosomal	-	no	yes	-	-	-	-	-
QTL_LG0	Lmb_jn3_00407	yes	ribosomal_biogenesis_regulatory	-	no	yes	-	-	-	-	-
QTL_LG0	Lmb_jn3_00408	yes	Autophagy-related_3	-	no	yes	-	-	-	-	2 SNP
QTL_LG0	Lmb_jn3_00409	yes	lanosterol_14-alpha-demethylase	-	no	yes	-	-	-	-	1 SNP
QTL_LG0	Lmb_jn3_00410	-	CYP51	-	no	yes	-	-	-	-	-
QTL_LG0	Lmb_jn3_00411	-	CYP51	-	no	yes	-	-	-	-	-
QTL_LG0	Lmb_jn3_00412	-	DNA_mismatch_repair_mutS	-	no	yes	-	yes	-	-	2 SNP
QTL_LG0	Lmb_jn3_00413	-	WD40_repeat	-	no	yes	-	yes	-	-	2 SNP
QTL_LG0	Lmb_jn3_00414	-	meiotically_up-regulated_gene_190	-	no	yes	-	yes	-	-	1 indel and 1 SNP
QTL_LG0	Lmb_jn3_00415	-	haloacid_dehalogenase-like_hydrolase	-	no	yes	-	yes	-	-	1 indel
QTL_LG0	Lmb_jn3_00416	-	ornithine_aminotransferase	-	no	yes	-	yes	-	-	-
QTL_LG0	Lmb_jn3_00417	-	kinase-like_(PK-like)	-	no	-	-	yes	-	-	-
QTL_LG0	Lmb_jn3_00418	-	hypothetical_protein_IQ07DRAFT_656911	-	no	-	-	yes	-	-	1 SNP
QTL_LG0	Lmb_jn3_00419	-	ABC_multidrug_transporter	-	no	yes	-	yes	-	-	2 SNP
QTL_LG0	Lmb_jn3_00420	-	---NA---	-	no	yes	-	-	-	-	3 indel
QTL_LG0	Lmb_jn3_00421	-	hypothetical_protein_LEMA_P102220.1	-	no	yes	-	-	-	-	-
QTL_LG0	Lmb_jn3_00422	-	---NA---	-	no	yes	-	-	-	-	1 indel
QTL_LG0	Lmb_jn3_00423	-	lccl_domain-containing	-	no	yes	-	-	-	-	3 SNP
QTL_LG0	Lmb_jn3_00424	-	lccl_domain-containing	-	no	yes	-	-	-	-	-
QTL_LG0	Lmb_jn3_00425	-	LCCL_domain_containing	-	no	yes	-	-	-	-	2 indel and 1 SNP
QTL_LG0	Lmb_jn3_00426	-	predicted_protein	-	no	yes	-	-	-	-	1 SNP
QTL_LG0	Lmb_jn3_00427	-	---NA---	-	no	-	-	-	-	-	-
QTL_LG0	Lmb_jn3_00428	-	FAD-linked_oxidase	-	no	-	-	-	-	Cotyledon and petiole necrotrophic stage	1 SNP
QTL_LG0	Lmb_jn3_00429	-	gamma-glutamyltranspeptidase	-	no	-	-	-	-	-	1 SNP
QTL_LG0	Lmb_jn3_00430	-	DNA_mismatch_repair_msh3	-	no	yes	-	-	-	-	2 SNP
QTL_LG0	Lmb_jn3_00431	-	Cobalamin_synthesis_P47K:Cobalamin_synthesis_P47K	-	no	yes	-	-	-	-	2 SNP
QTL_LG0	Lmb_jn3_00432	-	related_to_DNA_damage-responsive_48	-	no	yes	-	-	-	Saprotrophic stage	-
QTL_LG0	Lmb_jn3_00433	-	glycosyltransferase_family_20	candidate_bifunctional_trehalose-6-phosphate_synthase/trehalose-6-phosphate_phosphatase	no	yes	-	yes	-	-	1 indel
QTL_LG0	Lmb_jn3_00434	-	---NA---	-	no	yes	-	-	-	-	1 indel and 1 SNP
QTL_LG0	Lmb_jn3_00435	-	predicted_protein	-	no	yes	-	yes	-	-	1 SNP
QTL_LG0	Lmb_jn3_00436	-	---NA---	-	no	yes	-	yes	-	-	2 SNP
QTL_LG0	Lmb_jn3_00437	-	predicted_protein	-	no	yes	-	-	-	-	1 indel
QTL_LG0	Lmb_jn3_00438	-	mitochondrial_succinate_dehydrogenase_iron-sulphur_subunit	-	no	yes	-	-	-	-	-
QTL_LG0	Lmb_jn3_00439	-	sequence-specific_DNA_binding_RNA_polymerase_II_transcription_factor	-	no	-	-	yes	-	-	1 indel and 3 SNP
QTL_LG0	Lmb_jn3_00440	-	---NA---	-	Repertoire	yes	-	-	-	-	1 SNP
QTL_LG0	Lmb_jn3_00441	-	fungal_zn_binuclear_cluster_domain_containing	-	no	yes	-	-	-	Stem canker and saprotrophic stage	2 indel and 3 SNP
QTL_LG0	Lmb_jn3_00442	-	hypothetical_protein_LEMA_P102410.1	-	no	yes	-	-	-	-	1 indel
QTL_LG0	Lmb_jn3_00443	-	autophagy_5	-	no	yes	-	-	-	-	-
QTL_LG0	Lmb_jn3_00444	-	hypothetical_protein_SETTUDRAFT_24386	-	no	yes	-	-	-	-	-
QTL_LG0	Lmb_jn3_00445	-	hypothetical_protein_LEMA_P102440.1	-	no	yes	-	-	-	-	1 SNP
QTL_LG0	Lmb_jn3_00446	-	adenylate_kinase_isoenzyme_1	-	no	yes	-	-	-	-	-
QTL_LG0	Lmb_jn3_00447	-	UMP-CMP_kinase	-	no	yes	-	-	-	-	-
QTL_LG0	Lmb_jn3_00448	-	eukaryotic_translation_initiation_factor_3_subunit_M	-	no	yes	-	-	-	-	1 SNP
QTL_LG0	Lmb_jn3_00449	-	hypothetical_protein_LEMA_P102480.1	-	Repertoire	yes	-	yes	-	Early infection stage	-
QTL_LG0	Lmb_jn3_00450	-	PEBP	-	Repertoire	yes	-	yes	-	Stem canker and saprotrophic stage	-
QTL_LG0	Lmb_jn3_00451	-	cytochrome_P450	-	no	yes	-	yes	-	Stem canker and saprotrophic stage	-
QTL_LG0	Lmb_jn3_00452	-	pre-mrna-splicing_atp-dependent_rna_helicase_prp28	-	no	yes	-	yes	-	Saprotrophic stage	5 SNP
QTL_LG0	Lmb_jn3_00453	-	phosphoglycerate_mutase	-	no	yes	-	-	-	-	1 SNP
QTL_LG0	Lmb_jn3_00454	-	proteasome_subunit_alpha_type-3	-	no	yes	-	-	-	-	-
QTL_LG0	Lmb_jn3_00455	-	hypothetical_protein_LEMA_P102560.1	-	no	yes	-	-	-	-	-
QTL_LG0	Lmb_jn3_00456	-	60s_ribosomal	-	no	yes	-	-	-	-	1 indel and 1 SNP
QTL_LG0	Lmb_jn3_00457	-	proteasome_subunit_beta_type-3	-	no	yes	-	-	-	-	1 SNP
QTL_LG0	Lmb_jn3_00458	-	pre-mRNA-splicing_ATP-dependent_RNA_helicase_prp28	-	no	yes	-	-	-	-	-
QTL_LG0	Lmb_jn3_00459	-	phosphatidylinositol_4-kinase_STT4	-	no	yes	-	-	-	-	8 SNP
QTL_LG0	Lmb_jn3_00460	yes	Pkinase-domain-containing	-	no	yes	-	-	-	-	3 indel and 7 SNP
QTL_LG0	Lmb_jn3_00461	yes	Ecp7(P20)	-	Repertoire	-	yes	-	-	Early infection stage	7 SNP
QTL_LG0	Lmb_jn3_00462	yes	---NA---	-	no	-	-	-	-	-	-
QTL_LG0	Lmb_jn3_00463	-	hypothetical_protein_LEMA_P102650.1	-	no	yes	-	-	-	-	-
QTL_LG0	Lmb_jn3_00464	-	zinc_finger_740	-	no	yes	-	-	-	-	-
QTL_LG0	Lmb_jn3_00465	-	---NA---	-	no	yes	-	-	-	-	1 indel
QTL_LG0	Lmb_jn3_00466	-	phosphatidylinositol_4-kinase	-	no	yes	-	-	-	-	-
QTL_LG0	Lmb_jn3_00467	-	Tat_(twin-arginine_translocation)_pathway_signal_sequence_domain	-	no	yes	-	-	-	Switch from biotrophy to necrotrophy	-
QTL_LG0	Lmb_jn3_00468	-	---NA---	-	no	-	-	-	-	-	-
QTL_LG0	Lmb_jn3_00469	-	---NA---	-	no	-	-	yes	-	-	-
QTL_LG0	Lmb_jn3_00470	-	MFS_transporter	-	no	yes	-	yes	-	-	1 SNP
QTL_LG0	Lmb_jn3_00471	yes	predicted_protein	-	no	-	-	-	-	Saprotrophic stage	-
QTL_LG0	Lmb_jn3_00472	yes	predicted_protein	-	no	-	-	yes	-	-	-
QTL_LG0	Lmb_jn3_00473	yes	alpha_beta-hydrolase	-	Repertoire	-	-	yes	-	Asymptomatic infection stage	1 SNP
QTL_LG0	Lmb_jn3_00474	-	predicted_protein	-	no	-	-	-	-	-	3 SNP
QTL_LG0	Lmb_jn3_00475	-	general_amino-acid_permease_GAP1	candidate_b-galactosidase	no	yes	yes	yes	-	-	5 indel
QTL_LG0	Lmb_jn3_00476	-	amino-acid_permease_inda1	-	no	yes	-	-	-	-	-
QTL_LG0	Lmb_jn3_00477	-	---NA---	-	no	-	-	-	-	-	2 SNP
QTL_LG0	Lmb_jn3_00478	-	---NA---	-	no	-	-	yes	-	-	1 SNP
QTL_LG0	Lmb_jn3_00479	-	---NA---	-	Repertoire	-	-	yes	-	-	1 indel (stop gained) and 3 SNP
QTL_LG0	Lmb_jn3_00480	-	aldehyde_dehydrogenase	-	no	yes	-	yes	-	-	4 SNP
QTL_LG0	Lmb_jn3_00481	-	---NA---	-	no	-	-	-	-	-	-
QTL_LG0	Lmb_jn3_00482	-	zn2_cys6_dna-binding	-	no	yes	-	yes	-	-	1 SNP
QTL_LG0	Lmb_jn3_00483	-	glycoside_hydrolase_family_2	-	no	-	-	yes	-	Switch from biotrophy to necrotrophy	4 SNP
QTL_LG0	Lmb_jn3_00484	-	---NA---	-	no	-	-	yes	-	-	-
QTL_LG0	Lmb_jn3_00485	-	general_substrate_transporter	-	no	-	-	yes	-	Asymptomatic infection stage	-
QTL_LG0	Lmb_jn3_00486	-	---NA---	-	no	-	-	yes	-	Asymptomatic infection stage	-
QTL_LG0	Lmb_jn3_00487	-	predicted_protein	-	no	yes	-	yes	-	Switch from biotrophy to necrotrophy	-
QTL_LG0	Lmb_jn3_00488	-	---NA---	-	no	-	-	-	-	Switch from biotrophy to necrotrophy	-
QTL_LG0	Lmb_jn3_00489	-	---NA---	-	no	-	-	-	-	-	1 SNP (stop gained)
QTL_LG0	Lmb_jn3_00490	-	---NA---	-	no	-	-	-	-	-	-
QTL_LG0	Lmb_jn3_00491	-	---NA---	-	no	yes	-	-	-	-	1 SNP
QTL_LG0	Lmb_jn3_00492	yes	predicted_protein	-	no	yes	-	-	-	-	3 SNP
QTL_LG0	Lmb_jn3_00493	yes	---NA---	-	no	yes	-	-	-	-	-
QTL_LG0	Lmb_jn3_00494	yes	---NA---	-	no	-	-	-	-	-	2 SNP (stop lost)
QTL_LG0	Lmb_jn3_00495	yes	predicted_protein	-	Repertoire	-	yes	-	-	Switch from biotrophy to necrotrophy	-
QTL_LG0	Lmb_jn3_00496	yes	arginyl-tRNA_synthetase	-	no	-	-	yes	-	-	-
QTL_LG0	Lmb_jn3_00497	-	Aldo_keto_reductase	-	no	yes	-	-	-	-	-
QTL_LG0	Lmb_jn3_00498	-	general_amino-acid_permease_GAP1	-	no	yes	-	-	-	-	-
QTL_LG0	Lmb_jn3_00499	-	predicted_protein	-	no	-	-	-	-	-	-
QTL_LG0	Lmb_jn3_00500	yes	---NA---	-	no	-	-	-	-	-	-
QTL_LG8	Lmb_jn3_07836	-	PHD_finger_containing_Phf1	-	no	yes	-	-	-	-	19 SNP (stop gained)
QTL_LG8	Lmb_jn3_07837	-	SNARE_domain-containing	-	no	yes	-	-	-	-	-
QTL_LG8	Lmb_jn3_07838	-	nuclear_envelope	-	no	yes	-	-	-	-	1 SNP
QTL_LG8	Lmb_jn3_07839	-	---NA---	-	no	yes	-	-	-	-	1 SNP
QTL_LG8	Lmb_jn3_07841	yes	ubiquitin_conjugation_factor_E4	-	no	yes	-	-	-	-	1 SNP
QTL_LG8	Lmb_jn3_07842	yes	hypothetical_protein_LEMA_P049650.1	-	no	yes	yes	-	-	-	1 indel and 8 SNP
QTL_LG8	Lmb_jn3_07843	yes	methionyl-tRNA_formyltransferase	-	no	yes	yes	-	-	-	2 indel and 7 SNP
QTL_LG8	Lmb_jn3_07844	yes	---NA---	-	no	yes	-	yes	-	-	3 indel and 2 SNP (stop gained)
QTL_LG8	Lmb_jn3_07845	-	hypothetical_protein_LEMA_P049690.1	-	no	yes	-	yes	-	-	1 indel and 2 SNP
QTL_LG8	Lmb_jn3_07846	-	---NA---	-	no	-	-	-	-	-	-
QTL_LG8	Lmb_jn3_07847	-	peptide-N4-(N-acetyl-beta-glucosaminyl)asparagine_amidase_A	-	no	yes	-	-	-	-	5 SNP
QTL_LG8	Lmb_jn3_07848	-	---NA---	-	no	yes	-	yes	-	-	1 indel
QTL_LG8	Lmb_jn3_07849	-	peptide_alpha-N-acetyltransferase_Nat2	-	no	yes	-	-	-	-	-
QTL_LG8	Lmb_jn3_07850	yes	peptidase_m28	-	no	yes	yes	-	-	-	1 indel and 4 SNP
QTL_LG8	Lmb_jn3_07851	yes	---NA---	-	no	-	-	-	-	-	2 SNP
QTL_LG8	Lmb_jn3_07852	-	carbohydrate_esterase_family_4	candidate_esterase_related_to_chitin_deacetylases	Repertoire	yes	-	-	-	-	1 indel and 1 SNP
QTL_LG8	Lmb_jn3_07853	-	Methionine_synthase	-	no	yes	-	-	-	-	-
QTL_LG8	Lmb_jn3_07854	-	ribonucleoside-diphosphate_reductase_large_chain	-	no	yes	-	-	-	-	-
QTL_LG8	Lmb_jn3_07855	-	ribosomal_L17	-	no	yes	-	-	-	-	-
QTL_LG8	Lmb_jn3_07856	-	btb_poz_domain_containing	-	no	yes	-	-	-	-	-
QTL_LG8	Lmb_jn3_07857	-	---NA---	-	no	yes	-	-	-	-	1 SNP
QTL_LG8	Lmb_jn3_07858	-	DUF1761-domain-containing	-	no	yes	-	-	-	-	1 indel
QTL_LG8	Lmb_jn3_07859	-	DNA_mismatch_repair	-	no	yes	-	-	-	-	1 SNP
QTL_LG8	Lmb_jn3_07860	-	hypothetical_protein_LEMA_P049900.1	-	no	yes	-	-	-	-	-
QTL_LG8	Lmb_jn3_07861	yes	c-x8-c-x5-c-x3-h_type_zinc_finger	-	no	yes	-	-	-	-	-
QTL_LG8	Lmb_jn3_07862	yes	m6	-	AvrLm6	-	yes	-	-	Early infection stage	5 SNP
QTL_LG8	Lmb_jn3_07863	yes	six1_effector	-	AvrLm2	-	yes	-	-	Early infection stage	19 SNP
QTL_LG8	Lmb_jn3_07864	yes	polyketide_synthase	-	no	yes	yes	yes	PKS_6	-	-
QTL_LG9	Lmb_jn3_08121	-	plasma_membrane_G-_coupled_receptor	-	no	yes	-	-	-	-	3 SNP
QTL_LG9	Lmb_jn3_08122	-	cysteine_ase	-	no	yes	-	-	-	-	-
QTL_LG9	Lmb_jn3_08123	-	multisynthetase_complex_auxiliary_component_p43	-	no	yes	-	-	-	-	1 indel
QTL_LG9	Lmb_jn3_08124	-	UDP-glucose_4-epimerase	-	no	yes	-	-	-	-	-
QTL_LG9	Lmb_jn3_08125	-	---NA---	-	no	-	-	-	-	-	2 indel and 1 SNP
QTL_LG9	Lmb_jn3_08126	-	---NA---	-	Repertoire	yes	-	-	-	-	1 indel and 1 SNP
QTL_LG9	Lmb_jn3_08127	-	spindle_pole_body-associated_sad1	-	no	yes	-	-	-	-	2 SNP
QTL_LG9	Lmb_jn3_08128	-	dna_replication_licensing_factor_mcm6	-	no	yes	-	-	-	-	1 SNP
QTL_LG9	Lmb_jn3_08129	-	---NA---	-	no	yes	-	-	-	-	2 indel and 1 SNP
QTL_LG9	Lmb_jn3_08130	-	sister_chromatid_cohesion_Mis4	-	no	yes	-	-	-	-	-
QTL_LG9	Lmb_jn3_08131	-	DNA-directed_RNA_polymeras_I_subunit	-	no	yes	-	-	-	-	-
QTL_LG9	Lmb_jn3_08132	-	deoxyhypusine_hydroxylase	-	no	yes	-	-	-	-	-
QTL_LG9	Lmb_jn3_08133	-	hypothetical_protein_LEMA_P035340.1	-	no	yes	-	-	-	-	2 SNP
QTL_LG9	Lmb_jn3_08134	-	mnng_and_nitrosoguanidine_resistance	-	no	-	-	-	-	-	-
QTL_LG9	Lmb_jn3_08135	-	P-loop_containing_nucleoside_triphosphate_hydrolase	-	no	yes	-	-	-	-	1 SNP
QTL_LG9	Lmb_jn3_08136	-	X-Pro_dipeptidyl-peptidase	-	no	yes	-	-	-	-	-
QTL_LG9	Lmb_jn3_08137	-	PEP_phosphonomutase	-	no	-	-	-	-	-	2 indel and 1 SNP
QTL_LG9	Lmb_jn3_08138	-	hypothetical_protein_LEMA_P035400.1	-	no	yes	-	-	-	-	2 SNP
QTL_LG9	Lmb_jn3_08139	-	DUF1763-domain-containing	-	no	yes	-	-	-	-	-
QTL_LG9	Lmb_jn3_08140	-	DUF814-domain-containing	-	no	yes	-	-	-	-	1 SNP
QTL_LG9	Lmb_jn3_08141	-	mitotic-spindle_organizing_1	-	no	yes	-	-	-	-	-
QTL_LG9	Lmb_jn3_08142	yes	gnat_family	-	no	yes	-	-	-	-	-
QTL_LG9	Lmb_jn3_08143	yes	---NA---	-	no	-	-	-	-	-	1 indel
QTL_LG9	Lmb_jn3_08144	-	nitrogen_permease_reactivator	-	no	yes	-	-	-	-	3 indel and 1 SNP
QTL_LG9	Lmb_jn3_08145	-	---NA---	-	no	yes	-	-	-	-	-
QTL_LG9	Lmb_jn3_08146	yes	survival_factor_1	-	no	yes	-	-	-	-	2 indel and 1 SNP
QTL_LG9	Lmb_jn3_08147	yes	---NA---	-	no	yes	-	-	-	-	-
QTL_LG9	Lmb_jn3_08148	yes	---NA---	-	no	yes	-	-	-	-	1 SNP
QTL_LG9	Lmb_jn3_08149	yes	DNA_mismatch_repair	-	no	yes	-	-	-	-	1 SNP
QTL_LG9	Lmb_jn3_08150	-	glycoside_hydrolase_family_2	candidate_b-glycosidase	no	yes	-	yes	-	-	2 SNP
QTL_LG9	Lmb_jn3_08151	-	WSC_domain	-	no	yes	-	yes	-	-	-
QTL_LG9	Lmb_jn3_08152	-	ribosomal_S12	-	no	yes	-	yes	-	-	-
QTL_LG9	Lmb_jn3_08153	-	hypothetical_protein_K432DRAFT_113083	-	Repertoire	-	-	yes	-	-	-
QTL_LG9	Lmb_jn3_08154	yes	F-box_and_WD_domain-containing	-	no	yes	yes	yes	-	-	3 SNP
QTL_LG9	Lmb_jn3_08155	yes	heterokaryon_incompatibility	-	no	-	-	yes	-	-	2 SNP
QTL_LG9	Lmb_jn3_08156	-	ankyrin_repeat-containing	-	no	-	-	yes	-	-	1 SNP
QTL_LG1	Lmb_jn3_01341	-	P-loop_containing_nucleoside_triphosphate_hydrolase	-	no	yes	-	-	-	-	5 SNP
QTL_LG1	Lmb_jn3_01342	-	dead_deah_box_helicase	-	no	yes	-	-	-	-	2 SNP
QTL_LG1	Lmb_jn3_01343	-	---NA---	-	no	yes	-	-	-	-	2 indel and 1 SNP
QTL_LG1	Lmb_jn3_01344	-	Mob1_phocein	-	no	yes	-	-	-	-	1 SNP
QTL_LG1	Lmb_jn3_01345	-	COBW_domain-containing_1	-	no	yes	-	-	-	-	-
QTL_LG1	Lmb_jn3_01346	-	EF-hand	-	no	yes	-	-	-	-	-
QTL_LG1	Lmb_jn3_01347	-	hypothetical_protein_LEMA_P059410.1	-	no	yes	-	-	-	-	1 indel
QTL_LG1	Lmb_jn3_01348	-	HIT_domain	-	Repertoire	yes	-	-	-	-	-
QTL_LG1	Lmb_jn3_01349	-	thymidylate_synthase	-	no	yes	-	-	-	-	1 SNP
QTL_LG1	Lmb_jn3_01350	-	hypothetical_protein_LEMA_P059460.1	-	no	yes	-	-	-	-	1 SNP
QTL_LG1	Lmb_jn3_01351	-	hypothetical_protein_LEMA_P059480.1	-	no	yes	-	-	-	-	1 indel
QTL_LG1	Lmb_jn3_01352	-	---NA---	-	no	yes	-	-	-	-	-
QTL_LG1	Lmb_jn3_01353	-	---NA---	-	no	yes	-	-	-	-	-
QTL_LG1	Lmb_jn3_01354	-	hypothetical_protein_LEMA_P059490.1	-	no	yes	-	-	-	-	-
QTL_LG1	Lmb_jn3_01355	-	family	-	no	yes	-	-	-	Saprotrophic stage	-
QTL_LG1	Lmb_jn3_01356	-	---NA---	-	no	-	-	yes	-	-	1 SNP
QTL_LG1	Lmb_jn3_01357	-	FAD_NAD(P)-binding_domain-containing	-	no	-	-	yes	-	-	-
QTL_LG1	Lmb_jn3_01358	-	cytochrome_P450	-	no	yes	-	yes	-	-	-
QTL_LG1	Lmb_jn3_01359	-	peptidyl-prolyl_cis-trans_isomerase	-	no	yes	-	-	-	-	1 indel
QTL_LG1	Lmb_jn3_01360	-	---NA---	-	no	yes	-	-	-	-	1 indel
QTL_LG1	Lmb_jn3_01361	-	predicted_protein	-	no	yes	-	-	-	-	-
QTL_LG1	Lmb_jn3_01362	-	---NA---	-	no	yes	-	-	-	-	-
QTL_LG1	Lmb_jn3_01363	-	hypothetical_protein_LEMA_P059560.1	-	no	yes	-	-	-	-	-
QTL_LG1	Lmb_jn3_01364	-	---NA---	-	no	yes	-	yes	-	Stem canker and saprotrophic stage	-
QTL_LG1	Lmb_jn3_01365	-	Double-stranded_RNA-binding-like	-	no	-	-	yes	-	Stem canker and saprotrophic stage	-
QTL_LG1	Lmb_jn3_01366	-	---NA---	-	no	-	-	yes	-	-	-
QTL_LG1	Lmb_jn3_01367	-	---NA---	-	no	yes	-	yes	-	-	-
QTL_LG1	Lmb_jn3_01368	-	---NA---	-	no	yes	-	yes	-	-	1 indel
QTL_LG1	Lmb_jn3_01369	-	hypothetical_protein_LEMA_P059600.1	-	no	yes	-	-	-	-	1 indel
QTL_LG1	Lmb_jn3_01370	-	HD_domain_containing	-	no	yes	-	-	-	-	-
QTL_LG1	Lmb_jn3_01371	-	FAD_binding_domain-containing	-	no	yes	-	-	-	Stem necrotrophic stage	-
QTL_LG1	Lmb_jn3_01372	-	---NA---	-	no	-	-	-	-	-	-
QTL_LG1	Lmb_jn3_01373	-	condensin_subunit	-	no	yes	-	-	-	-	1 SNP
QTL_LG1	Lmb_jn3_01374	-	condensin_subunit	-	no	-	-	-	-	-	-
QTL_LG1	Lmb_jn3_01375	-	predicted_protein	-	no	-	-	-	-	-	1 SNP
QTL_LG1	Lmb_jn3_01376	yes	cysteine-type_peptidase	-	no	-	yes	yes	-	-	2 SNP
QTL_LG1	Lmb_jn3_01377	yes	vacuolar_-sorting_bro1	-	no	yes	-	-	-	-	1 SNP
QTL_LG1	Lmb_jn3_01378	yes	predicted_protein	-	Repertoire	yes	-	-	-	-	-
QTL_LG1	Lmb_jn3_01379	yes	chaperone_dnaj	-	no	yes	-	-	-	-	-
QTL_LG1	Lmb_jn3_01380	-	chaperone_dnaj	-	no	yes	-	-	-	-	1 SNP
QTL_LG1	Lmb_jn3_01381	-	hypothetical_protein_LEMA_P059720.1	-	no	yes	-	yes	-	-	-
QTL_LG1	Lmb_jn3_01382	-	---NA---	-	no	-	-	yes	-	-	-
QTL_LG1	Lmb_jn3_01383	-	glycoside_hydrolase_family_26	candidate_b-manase;_N-terminal_CBM35_module	no	-	-	yes	-	Switch from biotrophy to necrotrophy	-
QTL_LG1	Lmb_jn3_01384	-	Xaa-Pro_dipeptidase	-	no	yes	-	-	-	-	1 indel
QTL_LG1	Lmb_jn3_01385	-	beta-1,6-glucan_boisynthesis	-	Repertoire	yes	-	-	-	-	-
QTL_LG1	Lmb_jn3_01386	-	---NA---	-	no	yes	-	-	-	-	-
QTL_LG1	Lmb_jn3_01387	-	cyclin-domain-containing_partial	-	no	yes	-	-	-	-	1 indel
QTL_LG1	Lmb_jn3_01388	-	hypothetical_protein_LEMA_P059780.1	-	no	yes	-	-	-	-	-
QTL_LG1	Lmb_jn3_01389	-	integral_membrane	-	no	yes	-	-	-	-	1 indel
QTL_LG1	Lmb_jn3_01390	-	---NA---	-	no	-	-	-	-	-	-
QTL_LG1	Lmb_jn3_01391	-	mannitol-1-phosphate_5-dehydrogenase	-	no	yes	-	-	-	-	1 indel
QTL_LG1	Lmb_jn3_01392	-	DUF580-domain-containing	-	no	yes	-	-	-	-	-
QTL_LG1	Lmb_jn3_01393	-	Amino_acid_transporter	-	no	yes	-	yes	-	-	-
QTL_LG1	Lmb_jn3_01394	-	nucleoporin_seh1	-	no	yes	-	-	-	-	-
QTL_LG1	Lmb_jn3_01395	-	---NA---	-	no	yes	-	-	-	-	-
QTL_LG1	Lmb_jn3_01396	-	UDP-_c-1-phosphate_transferase	-	no	yes	-	-	-	-	-
QTL_LG1	Lmb_jn3_01397	-	3-isopropylmalate_dehydratase	-	no	yes	-	-	-	-	-
QTL_LG1	Lmb_jn3_01398	-	CDC73-domain-containing	-	no	yes	-	-	-	-	-
QTL_LG1	Lmb_jn3_01399	-	glycoside_hydrolase_family_131	-	no	yes	-	-	-	-	-
QTL_LG1	Lmb_jn3_01400	yes	hypothetical_protein_LEMA_P059890.1	-	no	-	-	-	-	-	-
QTL_LG1	Lmb_jn3_01401	yes	---NA---	-	no	yes	-	-	-	-	-
QTL_LG1	Lmb_jn3_01402	yes	f-box_domain-containing	-	no	yes	-	-	-	-	-
QTL_LG1	Lmb_jn3_01403	-	hypothetical_protein_LEMA_P059910.1	-	no	yes	-	-	-	-	-
QTL_LG1	Lmb_jn3_01404	-	glycosyltransferase_family_90	candidate_glycosyltransferase	no	yes	-	-	-	-	-
QTL_LG1	Lmb_jn3_01405	-	---NA---	-	Repertoire	-	-	-	-	-	-
QTL_LG1	Lmb_jn3_01406	-	hypothetical_protein_LEMA_P059960.1	-	Repertoire	yes	-	yes	-	Stem canker and saprotrophic stage	-
QTL_LG1	Lmb_jn3_01407	-	hypothetical_protein_LEMA_P059970.1	-	no	yes	-	-	-	Stem canker and saprotrophic stage	-
QTL_LG1	Lmb_jn3_01408	-	---NA---	-	no	yes	-	-	-	-	4 indel and 2 SNP
QTL_LG1	Lmb_jn3_01409	-	hypothetical_protein_LEMA_P059980.1	-	no	yes	-	-	-	-	3 indel
QTL_LG1	Lmb_jn3_01410	-	GPI_ethanolamine_phosphate_transferase_1	-	no	yes	-	-	-	-	-
QTL_LG1	Lmb_jn3_01411	-	rab_GTPase_activator	-	no	yes	-	-	-	-	2 indel
QTL_LG1	Lmb_jn3_01412	-	MRP-L47-domain-containing	-	no	yes	-	-	-	-	1 SNP
QTL_LG1	Lmb_jn3_01413	-	sequence-specific_DNA_binding	-	no	yes	-	-	-	-	1 SNP
QTL_LG1	Lmb_jn3_01414	-	predicted_protein	-	no	yes	-	-	-	-	-
QTL_LG1	Lmb_jn3_01415	-	thimet_oligopeptidase	-	no	yes	-	-	-	-	2 SNP
QTL_LG1	Lmb_jn3_01416	-	---NA---	-	no	yes	-	-	-	-	-
QTL_LG1	Lmb_jn3_01417	-	MFS_general_substrate_transporter	-	no	yes	-	-	-	-	1 indel
QTL_LG1	Lmb_jn3_01418	-	6-phosphogluconate_dehydrogenase_2	-	no	yes	-	-	-	-	2 SNP
QTL_LG1	Lmb_jn3_01419	-	N-acetylglutamate_synthase	-	no	yes	-	yes	-	-	-
QTL_LG1	Lmb_jn3_01420	-	hypothetical_protein_LEMA_P060100.1	-	no	yes	-	-	-	-	-
QTL_LG1	Lmb_jn3_01421	-	scaffold_Scd2	-	no	yes	-	-	-	-	1 SNP
QTL_LG1	Lmb_jn3_01422	-	---NA---	-	no	yes	-	-	-	-	2 indel and 1 SNP
QTL_LG1	Lmb_jn3_01423	-	---NA---	-	no	yes	-	-	-	-	-
QTL_LG1	Lmb_jn3_01424	-	SAC3_GANP_domain_containing	-	no	yes	-	-	-	-	-
QTL_LG1	Lmb_jn3_01425	yes	Vps36-domain-containing	-	no	yes	-	-	-	-	1 indel
QTL_LG1	Lmb_jn3_01426	yes	hypothetical_protein_LEMA_P060150.1	-	Repertoire	-	-	yes	-	Switch from biotrophy to necrotrophy	-
QTL_LG1	Lmb_jn3_01427	yes	pathosis_related	-	Repertoire	-	-	yes	-	Switch from biotrophy to necrotrophy	-
QTL_LG1	Lmb_jn3_01428	-	pathogenesis_related	-	Repertoire	-	-	yes	-	Switch from biotrophy to necrotrophy	-
QTL_LG1	Lmb_jn3_01429	-	---NA---	-	Repertoire	-	-	yes	-	-	-
QTL_LG1	Lmb_jn3_01430	yes	hypothetical_protein_TW65_03829	-	Repertoire	-	-	yes	-	Switch from biotrophy to necrotrophy	2 SNP
QTL_LG1	Lmb_jn3_01431	yes	predicted_protein	-	Repertoire	yes	-	yes	-	-	1 indel
QTL_LG1	Lmb_jn3_01432	yes	plasma_membrane_calcium-transporting_ATPase_2	-	no	yes	-	yes	-	Asymptomatic infection stage	-
QTL_LG1	Lmb_jn3_01433	yes	Transcription_factor	-	no	-	-	yes	-	-	-
QTL_LG1	Lmb_jn3_01434	-	MFS_sugar_transporter	-	Repertoire	-	-	yes	-	-	-
QTL_LG1	Lmb_jn3_01435	-	g_-coupled_receptor	-	no	yes	-	-	-	-	1 SNP
QTL_LG1	Lmb_jn3_01436	-	metallo-dependent_phosphatase	-	no	yes	-	-	-	Saprotrophic stage	1 indel
QTL_LG1	Lmb_jn3_01437	-	adenine_nucleotide_alpha_hydrolases	-	no	yes	-	-	-	-	1 indel
QTL_LG1	Lmb_jn3_01438	-	domain-containing	-	no	yes	-	-	-	-	1 SNP
QTL_LG1	Lmb_jn3_01439	-	viral_A-type_inclusion_repeat	-	no	yes	-	-	-	-	-
QTL_LG1	Lmb_jn3_01440	yes	serine_kinase_Sky1	-	no	yes	-	-	-	-	1 indel
QTL_LG1	Lmb_jn3_01441	yes	MFS_general_substrate_transporter	-	no	yes	-	-	-	-	-
QTL_LG1	Lmb_jn3_01442	yes	nacht_and_wd40_domain	-	no	yes	-	-	-	-	-
QTL_LG1	Lmb_jn3_01443	-	---NA---	-	no	yes	-	-	-	-	-
QTL_LG1	Lmb_jn3_01444	-	hypothetical_protein_LEMA_P060360.1	-	Repertoire	yes	-	-	-	-	-
QTL_LG1	Lmb_jn3_01445	-	glycogen_synthase_kinase_mutation_revertant	-	no	yes	-	yes	-	-	1 SNP
QTL_LG1	Lmb_jn3_01446	yes	C6_zinc_finger_domain	-	no	yes	yes	yes	-	-	9 SNP
QTL_LG1	Lmb_jn3_01447	yes	predicted_protein	-	no	-	-	yes	-	-	-
QTL_LG1	Lmb_jn3_01448	-	FAD_NAD(P)-binding_domain-containing	-	no	yes	-	yes	-	-	2 SNP
QTL_LG1	Lmb_jn3_01449	-	---NA---	-	no	-	-	yes	-	-	-
QTL_LG1	Lmb_jn3_01450	-	predicted_protein	-	no	-	-	yes	-	-	-
QTL_LG1	Lmb_jn3_01451	-	hypothetical_protein_LEMA_P060480.1	-	no	yes	-	yes	-	-	-
QTL_LG1	Lmb_jn3_01452	yes	hemolysin-III_channel_Izh2	-	no	yes	-	yes	-	-	1 indel
QTL_LG1	Lmb_jn3_01453	yes	hypothetical_protein_LEMA_P060500.1	-	no	yes	-	-	-	-	-
QTL_LG1	Lmb_jn3_01454	yes	Brix-domain-containing	-	no	yes	-	-	-	-	-
QTL_LG1	Lmb_jn3_01455	-	ATP-dependent_rRNA_helicase_rrp3	-	no	yes	-	-	-	-	-
QTL_LG1	Lmb_jn3_01456	-	hmg-i_hmg-y_dna-binding_conserved_site	-	no	yes	-	-	-	-	1 SNP
QTL_LG1	Lmb_jn3_01457	-	MFS_general_substrate_transporter	-	no	-	-	-	-	-	1 SNP
QTL_LG1	Lmb_jn3_01458	-	stress_response_rds1	-	no	yes	-	-	-	Saprotrophic stage	2 SNP (stop gained)
QTL_LG1	Lmb_jn3_01459	-	---NA---	-	no	yes	-	-	-	-	-
QTL_LG1	Lmb_jn3_01460	-	---NA---	-	no	yes	-	-	-	-	-
QTL_LG1	Lmb_jn3_01461	-	N2,N2-dimethylguanosine_tRNA_methyltransferase	-	no	yes	-	-	-	-	1 SNP
QTL_LG1	Lmb_jn3_01462	-	hypothetical_protein_LEMA_P060580.1	-	no	yes	-	-	-	-	1 indel
QTL_LG1	Lmb_jn3_01463	-	predicted_protein	-	no	yes	-	-	-	-	1 SNP
QTL_LG1	Lmb_jn3_01464	-	60S_ribosomal_L13	-	no	yes	-	-	-	-	-
QTL_LG1	Lmb_jn3_01465	-	mn2+_homeostasis	-	no	yes	-	-	-	-	1 indel and 1 SNP
QTL_LG1	Lmb_jn3_01466	-	L_domain	-	no	yes	-	-	-	-	2 indel and 3 SNP
QTL_LG1	Lmb_jn3_01467	-	amine_flavin-containing_superfamily	-	no	-	-	-	-	Stem necrotrophic stage	1 SNP
QTL_LG1	Lmb_jn3_01468	-	hypothetical_protein_LEMA_P060630.1	-	no	yes	-	-	-	-	-
QTL_LG1	Lmb_jn3_01469	-	2-nitropropane_dioxygenase_precursor	-	no	yes	-	yes	-	-	1 SNP
QTL_LG1	Lmb_jn3_01470	-	hypothetical_protein_LEMA_P060650.1	-	no	yes	-	-	-	-	5 SNP
QTL_LG1	Lmb_jn3_01471	-	2-nitropropane_dioxygenase_precursor	-	no	yes	-	-	-	-	-
QTL_LG1	Lmb_jn3_01472	-	c2h2_type_zinc_finger_containing	-	no	yes	-	-	-	-	2 SNP
QTL_LG1	Lmb_jn3_01473	-	dimethylguanosine_trna_methyltransferase	-	no	yes	-	yes	-	-	-
QTL_LG1	Lmb_jn3_01474	-	alpha-glucosidase_maltase	candidate_a-glucosidase	no	yes	-	yes	-	Asymptomatic infection stage	1 SNP
QTL_LG1	Lmb_jn3_01475	-	sugar_porter_(SP)_family_MFS_transporter	-	no	-	-	yes		Asymptomatic infection stage	-
QTL_LG3	Lmb_jn3_03260	yes	5-formyltetrahydrofolate_cyclo-ligase	-	no	yes	-	-	-	-	-
QTL_LG3	Lmb_jn3_03261	yes	predicted_protein	-	Repertoire	-	yes	-	-	-	1 SNP
QTL_LG3	Lmb_jn3_03262	yes	AChain_Structure_Of_A_Fungal	-	AvrLm4-7	-	yes	-	-	Early infection stage	Absent
QTL_LG3	Lmb_jn3_03263	yes	AChain_Structure_Of_A_Fungal	-	Repertoire	-	yes	-	-	Early infection stage	-
QTL_LG3	Lmb_jn3_03264	yes	sequence-specific_DNA_binding_RNA_polymerase_II_transcription_factor	-	no	yes	-	-	-	-	-
QTL_LG3	Lmb_jn3_03265	-	P-loop_containing_nucleoside_triphosphate_hydrolase	-	no	yes	-	-	-	-	3 SNP
QTL_LG3	Lmb_jn3_03266	-	nitrate_reductase	-	no	-	-	yes	-	-	1 SNP
QTL_LG3	Lmb_jn3_03267	yes	nitrite_reductase	-	no	yes	-	-	-	-	1 SNP
QTL_LG3	Lmb_jn3_03268	yes	zinc_metalloprotease	-	no	yes	-	-	-	Asymptomatic infection stage	3 SNP
QTL_LG3	Lmb_jn3_03269	yes	---NA---	-	no	yes	yes	-	-	-	-
QTL_LG3	Lmb_jn3_03270	yes	transport_BOS1	-	no	yes	-	-	-	-	-
QTL_LG3	Lmb_jn3_03271	yes	---NA---	-	no	yes	-	-	-	-	-
QTL_LG3	Lmb_jn3_03272	-	---NA---	-	no	-	-	-	-	-	1 SNP
QTL_LG3	Lmb_jn3_03273	-	---NA---	-	Repertoire	yes	-	-	-	-	1 SNP
QTL_LG3	Lmb_jn3_03274	-	glycosyltransferase_family_41	candidate_UDP-GlcNAc:_peptide_N-acetylglucosaminyltransferase	no	yes	-	-	-	-	-
QTL_LG3	Lmb_jn3_03275	-	hypothetical_protein_LEMA_P086200.1	-	no	yes	-	-	-	-	-
QTL_LG3	Lmb_jn3_03276	-	---NA---	-	no	yes	-	-	-	-	-
QTL_LG3	Lmb_jn3_03277	-	---NA---	-	no	yes	-	-	-	-	-
QTL_LG3	Lmb_jn3_03278	-	translocation_SEC62	-	no	yes	-	-	-	-	-
QTL_LG3	Lmb_jn3_03279	-	l-2-hydroxyglutarate_dehydrogenase	-	no	yes	-	-	-	-	2 indel
QTL_LG3	Lmb_jn3_03280	-	---NA---	-	no	yes	-	-	-	-	1 indel
QTL_LG3	Lmb_jn3_03281	-	---NA---	-	no	yes	-	-	-	-	1 SNP
QTL_LG3	Lmb_jn3_03282	-	peptidase_family_m20_m25_m40	-	no	yes	-	-	-	-	1 SNP
QTL_LG3	Lmb_jn3_03283	-	---NA---	-	no	yes	-	-	-	-	-
QTL_LG3	Lmb_jn3_03284	-	hypothetical_protein_CC84DRAFT_742089	-	no	yes	-	-	-	-	-
QTL_LG3	Lmb_jn3_03285	-	DNA_glycosylase	-	no	-	-	yes	-	-	-
QTL_LG3	Lmb_jn3_03286	-	---NA---	-	no	-	-	yes	-	-	-
QTL_LG10	Lmb_jn3_08965	-	zinc_ion_binding	-	no	yes	-	-	-	-	1 SNP
QTL_LG10	Lmb_jn3_08966	-	fumarate_hydratase	-	no	yes	-	-	-	-	1 indel
QTL_LG10	Lmb_jn3_08967	-	---NA---	-	no	yes	-	yes	-	-	1 indel
QTL_LG10	Lmb_jn3_08968	-	---NA---	-	no	-	-	yes	-	-	1 SNP
QTL_LG10	Lmb_jn3_08969	-	---NA---	-	no	-	-	-	-	-	-
QTL_LG10	Lmb_jn3_08970	-	C6_transcription_factor	-	no	yes	-	-	-	-	3 SNP
QTL_LG10	Lmb_jn3_08971	-	---NA---	-	no	-	-	-	-	-	-
QTL_LG10	Lmb_jn3_08972	-	cytochrome_P450	-	no	yes	-	yes	-	-	1 SNP
QTL_LG10	Lmb_jn3_08973	-	#NAME?	-	no	yes	-	yes	-	-	-
QTL_LG10	Lmb_jn3_08974	yes	vacuolar_morphogenesis	-	no	yes	-	-	-	-	1 SNP
QTL_LG10	Lmb_jn3_08975	yes	vacuolar_morphogenesis	-	no	yes	-	-	-	-	-
QTL_LG10	Lmb_jn3_08976	-	pheromone-regulated_multispanning_membrane	-	no	yes	-	-	-	-	2 indel and 2 SNP
QTL_LG10	Lmb_jn3_08977	yes	hypothetical_protein_LEMA_P043780.1	-	no	yes	-	-	-	-	-
QTL_LG10	Lmb_jn3_08978	yes	---NA---	-	no	-	-	-	-	-	1 indel
QTL_LG10	Lmb_jn3_08979	yes	glutathione_S-transferase	-	no	-	-	-	-	-	4 indel
QTL_LG10	Lmb_jn3_08980	-	mitochondrial_54s_ribosomal_33	-	no	yes	-	yes	-	-	1 indel and 2 SNP
QTL_LG10	Lmb_jn3_08981	-	---NA---	-	no	yes	-	yes	-	-	1 indel
QTL_LG10	Lmb_jn3_08982	-	hypothetical_protein_ST47_g7372	-	no	yes	-	yes	-	-	-
QTL_LG10	Lmb_jn3_08983	-	---NA---	-	no	yes	-	-	-	-	2 SNP
QTL_LG10	Lmb_jn3_08984	-	ctr_copper_transporter_family	-	no	yes	-	-	-	Switch from biotrophy to necrotrophy	1 SNP
QTL_LG10	Lmb_jn3_08985	yes	---NA---	-	no	yes	-	-	-	-	2 SNP
QTL_LG10	Lmb_jn3_08986	yes	hypothetical_protein_LEMA_P043850.1	-	no	yes	yes	-	-	-	2 indel
QTL_LG10	Lmb_jn3_08987	yes	hypothetical_protein_LEMA_P043850.1	-	no	yes	-	-	-	-	4 indel and 1 SNP
QTL_LG10	Lmb_jn3_08988	yes	90s_preribosome_component_rrp12	-	no	yes	-	-	-	-	1 indel and 4 SNP
QTL_LG10	Lmb_jn3_08989	-	90S_preribosome_component_RRP12	-	no	yes	-	-	-	-	3 SNP
QTL_LG10	Lmb_jn3_08990	-	acyl-_N-acyltransferase	-	no	yes	-	-	-	Switch from biotrophy to necrotrophy	-
QTL_LG10	Lmb_jn3_08991	-	---NA---	-	no	yes	-	yes	-	-	1 SNP
QTL_LG10	Lmb_jn3_08992	-	carbohydrate_esterase_family_5	candidate_cutinase	Repertoire	-	-	yes	-	Asymptomatic infection stage	1 SNP
QTL_LG10	Lmb_jn3_08993	-	predicted_protein	-	no	-	-	yes	-	-	1 SNP
QTL_LG10	Lmb_jn3_08994	-	---NA---	-	no	-	-	yes	-	-	-
QTL_LG10	Lmb_jn3_08995	-	---NA---	-	no	-	-	yes	-	-	-
QTL_LG10	Lmb_jn3_08996	-	---NA---	-	no	-	-	yes	-	-	-
QTL_LG10	Lmb_jn3_08997	-	serine_threonine-_kinase	-	no	-	-	yes	-	-	1 SNP
QTL_LG10	Lmb_jn3_08998	-	predicted_protein	-	no	-	-	yes	-	-	1 indel and 2 SNP
QTL_LG10	Lmb_jn3_08999	-	U3_small_nucleolar_RNA-associated_5	-	no	yes	-	-	-	-	1 SNP
QTL_LG10	Lmb_jn3_09000	yes	U3_small_nucleolar_RNA-associated_5	-	no	-	-	-	-	-	-
QTL_LG10	Lmb_jn3_09001	yes	bromodomain_containing	-	no	yes	-	-	-	-	3 SNP
QTL_LG10	Lmb_jn3_09002	-	---NA---	-	no	yes	-	-	-	-	1 SNP
QTL_LG10	Lmb_jn3_09003	-	TIP49-domain-containing	-	no	yes	-	-	-	-	-
QTL_LG10	Lmb_jn3_09004	-	DUF1674-domain-containing	-	no	yes	-	-	-	-	-
QTL_LG10	Lmb_jn3_09005	-	---NA---	-	no	yes	-	-	-	-	1 indel and 2 SNP
QTL_LG10	Lmb_jn3_09006	-	triacylglycerol_lipase	-	no	yes	-	yes	-	-	-
QTL_LG10	Lmb_jn3_09007	-	predicted_protein	-	no	-	-	yes	-	-	-
QTL_LG10	Lmb_jn3_09008	yes	TAP_domain	-	no	-	-	yes	-	Early infection stage	45 SNP
QTL_LG10	Lmb_jn3_09009	yes	predicted_protein	-	Repertoire	-	-	yes	-	Cotyledon and petiole necrotrophic stage	8 indel
QTL_LG10	Lmb_jn3_09010	-	---NA---	-	no	-	-	yes	-	-	-
QTL_LG10	Lmb_jn3_09011	-	exocyst_complex_component_sec6	-	no	yes	-	-	-	-	1 SNP
QTL_LG10	Lmb_jn3_09012	-	diphthamide_biosynthesis_3	-	no	yes	-	-	-	-	1 indel
QTL_LG10	Lmb_jn3_09013	-	arabinogalactan_endo-1,4-beta-galactosidase	-	no	yes	-	-	-	-	-
QTL_LG10	Lmb_jn3_09014	-	Adaptor_complex_sigma_subunit	-	no	yes	-	-	-	-	-
QTL_LG10	Lmb_jn3_09015	-	carbohydrate_esterase_family_1	candidate_acetyl_xylan_esterase	no	yes	-	-	-	Stem canker and saprotrophic stage	-
QTL_LG10	Lmb_jn3_09016	-	GCN5-like_1	-	no	yes	-	-	-	-	-
QTL_LG10	Lmb_jn3_09017	-	E3_ubiquitin-_ligase_HUWE1	-	no	yes	-	-	-	-	3 SNP
QTL_LG10	Lmb_jn3_09018	-	sequence-specific_DNA_binding_RNA_polymerase_II_transcription_factor	-	no	-	-	yes	-	-	1 SNP
QTL_LG10	Lmb_jn3_09019	-	---NA---	-	Repertoire	-	-	yes	-	-	-
QTL_LG10	Lmb_jn3_09020	-	phosphoglycerate_mutase	-	no	yes	-	-	-	-	1 SNP
QTL_LG10	Lmb_jn3_09021	-	predicted_protein	-	no	-	-	yes	-	-	5 SNP
QTL_LG10	Lmb_jn3_09022	-	glycoside_hydrolase_family_3	candidate_b-glycosidase_distantly_related_to_b-xylosidase_/_a-L-arabinofuranosidase	no	-	-	yes	-	Switch from biotrophy to necrotrophy	4 SNP
QTL_LG10	Lmb_jn3_09023	-	C-5_cytosine_partial	-	no	-	-	yes	-	-	2 SNP
QTL_LG10	Lmb_jn3_09024	-	sarcosine_oxidase	-	no	-	-	yes	-	-	2 indel
QTL_LG10	Lmb_jn3_09025	-	acetylxylan_esterase	candidate_acetyl_xylan_esterase	no	-	-	yes	-	Early infection stage	-
QTL_LG10	Lmb_jn3_09026	-	---NA---	-	no	-	-	yes	-	-	2 SNP
QTL_LG10	Lmb_jn3_09027	-	---NA---	-	no	-	-	-	-	-	3 SNP
QTL_LG10	Lmb_jn3_09028	-	heterokaryon_incompatibility	-	no	yes	-	-	-	-	1 SNP
QTL_LG10	Lmb_jn3_09029	-	inositol_oxygenase_1	-	no	yes	-	-	-	-	1 SNP
QTL_LG10	Lmb_jn3_09030	-	Aldo_keto_reductase	-	no	yes	-	yes	-	Switch from biotrophy to necrotrophy	2 indel
QTL_LG10	Lmb_jn3_09031	-	2-deoxy-d-gluconate_3-dehydrogenase	-	no	yes	-	yes	-	-	1 indel
QTL_LG10	Lmb_jn3_09032	-	sorbitol_dehydrogenase	-	no	yes	-	yes	-	-	-
QTL_LG10	Lmb_jn3_09033	-	---NA---	-	no	yes	-	-	-	-	1 SNP (stop lost)
QTL_LG10	Lmb_jn3_09034	-	NAD-binding_Rossmann_fold_oxidoreductase_family	-	no	yes	-	-	-	-	-
QTL_LG10	Lmb_jn3_09035	-	---NA---	-	no	yes	-	-	-	-	-
QTL_LG10	Lmb_jn3_09036	-	predicted_protein	-	no	yes	-	-	-	-	1 indel
QTL_LG10	Lmb_jn3_09037	-	anthranilate_synthase_component_I	-	no	yes	-	-	-	-	2 indel and 1 SNP
QTL_LG10	Lmb_jn3_09038	-	cfem_domain	-	Repertoire	yes	-	yes	-	-	2 indel
QTL_LG10	Lmb_jn3_09039	-	predicted_protein	-	no	-	-	yes	-	-	2 SNP
QTL_LG10	Lmb_jn3_09040	-	HIRA-interacting_5	-	no	yes	-	yes	-	-	3 indel
QTL_LG18	Lmb_jn3_12808	-	elongation_factor_2	-	no	yes	-	-	-	-	3 indel and 1 SNP
QTL_LG18	Lmb_jn3_12809	-	PIN_domain	-	no	yes	-	yes	-	-	1 SNP
QTL_LG18	Lmb_jn3_12810	-	guanyl-specific_ribonuclease_f1	-	no	yes	-	-	-	Switch from biotrophy to necrotrophy	-
QTL_LG18	Lmb_jn3_12811	-	peroxin_11c	-	no	yes	-	-	-	-	-
QTL_LG18	Lmb_jn3_12812	-	UPF0187-domain-containing	-	no	yes	-	-	-	-	-
QTL_LG18	Lmb_jn3_12813	yes	SMAD_FHA_domain-containing	-	no	yes	-	-	-	-	2 indel
QTL_LG18	Lmb_jn3_12814	yes	---NA---	-	no	yes	-	-	-	-	1 SNP
QTL_LG18	Lmb_jn3_12815	yes	mitochondrial-processing_peptidase_subunit_alpha	-	no	yes	-	-	-	-	3 indel
QTL_LG18	Lmb_jn3_12816	-	predicted_protein	-	no	yes	-	-	-	-	1 indel
QTL_LG18	Lmb_jn3_12817	-	Dehydroquinate_synthase	-	no	yes	-	-	-	-	2 SNP
QTL_LG18	Lmb_jn3_12818	-	nagb_rpia_transferase	-	no	yes	-	yes	-	-	2 SNP
QTL_LG18	Lmb_jn3_12819	-	RCC1_BLIP-II	-	no	yes	-	yes	-	-	1 SNP
QTL_LG18	Lmb_jn3_12820	-	small_s	-	no	yes	-	yes	-	-	-
QTL_LG18	Lmb_jn3_12821	-	Metallo-dependent_hydrolase	-	no	-	-	-	-	-	-
QTL_LG18	Lmb_jn3_12822	-	hypothetical_protein_LEMA_P108760.1	-	no	yes	-	-	-	-	-
QTL_LG18	Lmb_jn3_12823	-	exosome_complex_subunit_rrp46	-	no	yes	-	-	-	-	-
QTL_LG18	Lmb_jn3_12824	-	ubiquitin-conjugating_enzyme	-	no	yes	-	-	-	-	-
QTL_LG18	Lmb_jn3_12825	-	predicted_protein	-	no	yes	-	-	-	-	-
QTL_LG18	Lmb_jn3_12826	-	---NA---	-	no	-	-	-	-	-	1 SNP
QTL_LG18	Lmb_jn3_12827	-	---NA---	-	no	yes	-	-	-	-	2 SNP
QTL_LG18	Lmb_jn3_12828	-	N-terminal_nucleophile_aminohydrolase	-	no	yes	-	-	-	-	-
QTL_LG18	Lmb_jn3_12829	-	ARM_repeat-containing	-	no	yes	-	-	-	-	-
QTL_LG18	Lmb_jn3_12830	-	telomere-binding_alpha_subunit_central_domain-containing	-	no	yes	-	-	-	-	-
QTL_LG18	Lmb_jn3_12831	-	hypothetical_protein_LEMA_P108850.1	-	no	-	-	-	-	-	-
QTL_LG18	Lmb_jn3_12832	-	DUF543-domain-containing	-	no	yes	-	-	-	-	-
QTL_LG18	Lmb_jn3_12833	-	telomere-binding_alpha_subunit_central_domain-containing	-	no	yes	-	-	-	-	2 SNP
QTL_LG18	Lmb_jn3_12834	-	transcription_factor	-	no	yes	-	-	-	-	-
QTL_LG18	Lmb_jn3_12835	-	---NA---	-	no	yes	-	-	-	-	-
QTL_LG18	Lmb_jn3_12836	-	predicted_protein	-	no	-	-	-	-	-	8 SNP
QTL_LG18	Lmb_jn3_12837	-	predicted_protein	-	no	-	-	-	-	-	-
QTL_LG18	Lmb_jn3_12838	-	HAD-superfamily_phosphatase	-	no	yes	-	yes	-	-	-
QTL_LG18	Lmb_jn3_12839	-	LSM_domain-containing	-	no	yes	-	-	-	-	-
QTL_LG18	Lmb_jn3_12840	-	sm-like_ribonucleo	-	no	yes	-	-	-	-	-
QTL_LG18	Lmb_jn3_12841	-	S-adenosyl-L-methionine-dependent_methyltransferase	-	no	yes	-	-	-	-	-
QTL_LG18	Lmb_jn3_12842	-	D-xylose-proton_symporter	-	no	yes	-	yes	-	-	-
QTL_LG18	Lmb_jn3_12843	-	nicotinamide_riboside_kinase	-	no	-	-	yes	-	-	-
QTL_LG18	Lmb_jn3_12844	-	lactose_regulatory_LAC9	-	no	yes	-	yes	-	-	-
QTL_LG18	Lmb_jn3_12845	-	integral_membrane	-	no	yes	-	yes	-	-	-
QTL_LG18	Lmb_jn3_12846	-	cell_division_control_14	-	no	yes	-	yes	-	-	1 indel
QTL_LG18	Lmb_jn3_12847	-	---NA---	-	no	-	-	yes	-	-	1 SNP (stop gained)
QTL_LG18	Lmb_jn3_12848	-	hypothetical_protein_CC84DRAFT_742089	-	no	-	-	yes	-	-	-
QTL_LG18	Lmb_jn3_12849	-	---NA---	-	no	-	-	yes	-	-	-
QTL_LG18	Lmb_jn3_12850	-	---NA---	-	no	-	-	yes	-	-	-
QTL_LG18	Lmb_jn3_12851	-	rRNA_biogenesis_RRP5	-	no	yes	-	yes	-	-	-
QTL_LG18	Lmb_jn3_12852	-	WD_repeat-containing	-	no	yes	-	-	-	-	-
QTL_LG18	Lmb_jn3_12853	-	endo-1,4-beta-xylanase_D_precursor	-	no	yes	-	-	-	Switch from biotrophy to necrotrophy	-
QTL_LG18	Lmb_jn3_12854	-	Ankyrin_and_HET_domain	-	no	-	-	yes	-	-	-
QTL_LG18	Lmb_jn3_12855	-	porphobilinogen_deaminase	-	no	yes	-	yes	-	-	-
QTL_LG18	Lmb_jn3_12856	-	hypothetical_protein_LEMA_P109090.1	-	no	yes	-	yes	-	Saprotrophic stage	-
QTL_LG18	Lmb_jn3_12857	-	c6_zinc_finger_domain-containing	-	no	yes	-	yes	-	-	2 indel
QTL_LG18	Lmb_jn3_12858	-	---NA---	-	no	-	-	yes	-	-	-
QTL_LG18	Lmb_jn3_12859	-	sterigmatocystin_8-o-methyltransferase	-	no	yes	-	yes	-	-	-
QTL_LG18	Lmb_jn3_12860	-	Na+_H+_antiporter_Nha1	-	no	yes	-	-	-	-	-
QTL_LG18	Lmb_jn3_12861	-	---NA---	-	no	yes	-	-	-	-	3 indel
QTL_LG18	Lmb_jn3_12862	-	---NA---	-	Repertoire	yes	-	-	-	-	2 indel
QTL_LG18	Lmb_jn3_12863	-	---NA---	-	no	-	-	-	-	-	1 indel
QTL_LG18	Lmb_jn3_12864	-	arrestin_domain_containing	-	no	yes	-	-	-	-	-
QTL_LG18	Lmb_jn3_12865	-	---NA---	-	no	-	-	-	-	-	-
QTL_LG18	Lmb_jn3_12866	-	subunit_of_dna_polymerase_ii	-	no	yes	-	-	-	-	-
QTL_LG18	Lmb_jn3_12867	-	Clavaminate_synthase	-	no	yes	-	-	-	-	-
QTL_LG18	Lmb_jn3_12868	-	PIN_domain	-	no	yes	-	yes	-	-	-
QTL_LG18	Lmb_jn3_12869	-	chitin_synthase_export_chaperone	-	no	yes	-	yes	-	-	-
QTL_LG18	Lmb_jn3_12870	-	dihydroxyacetone_kinase	-	no	yes	-	yes	-	-	-
QTL_LG18	Lmb_jn3_12871	-	predicted_protein	-	no	yes	-	-	-	-	1 indel
aGenome from Dutreux et al. (2018);
bGO annotation of L. maculans genes were retrieved from Durtreux et al. (2018);
cGenes encoding putative CAZyme, proteinaceous effector, PKS or NRPS (Gay et al., 2021);
dGenes associated with H3K4me2, H3K9me3 or H3K27me3 during axenic culture in the wild type strain (Soyer et al., 2021);
eDescription of the stage at which genes of L. maculans are up-regulated during infection of B. napus (Gay et al., 2021);
fMutations identified in HB10.19 relative to JN3 are indicated; only non-synonymous mutations are specified;
